# Smoothing over “rough” mismanagement: establishing protective harvest limits for native nongame fishes

**DOI:** 10.64898/2026.02.24.707793

**Authors:** Alexandria N. Ginez, Solomon R. David, Alec R. Lackmann, Bonnie J.E. Myers, Tyler J. Winter, Robert A. Lusardi, Andrew L. Rypel

## Abstract

There is growing interest in establishing more protective regulations for native fishes historically classified as “rough fish”- a term ascribed to species of low-to-zero perceived commercial value. Yet high-quality population data are lacking for most species and populations, precluding determination of sustainable harvest limits using standard methods. Here, we present an inductive and ecosystem -based approach for comparing and aligning harvest limits of diverse fish species. Our approach centers on the production/biomass (P/B) ratio as the key instrument for gauging sustainable harvest. P/B is the biomass turnover rate in populations and therefore quantifies the return rate of any removed biomass in populations. We extracted and summarized data from existing studies, representing a total of 517 empirical estimates of secondary production, biomass, and P/B ratios. We subsequently developed a highly predictive statistical model (R^2^ = 0.90), demonstrating P/B is largely a function of maximum age across species. We then developed a separate database on age, growth, and longevity data for most native fishes of interest across the USA. For each species and population, we leveraged the above statistical model to predict and compare mean P/B across species. Results show most native fishes express P/B values similar to, or lower than, traditional game fish species. Accordingly, harvest limits across species groups can be harmonized with those of other managed species. For example, native nongame species like Bigmouth Buffalo *Ictiobus cyprinellus* and Freshwater Drum *Aplodinotus grunniens* are long-lived with slow replacement rates that are statistically clustered with those observed in Lake Sturgeon *Acipenser fulvescens* and trophy Muskellunge *Esox masquinongy* populations, two popular game fish species. Harvest limits for these nongame species would therefore need to be similarly low for these species to ensure comparable sustainability. To understand broad patterns of harvest limit alignment, we modeled relationships between daily bag limits of managed species and P/B for five test states. Model uniformly showed non-linear trends with high residuals (suggesting excessive bag limits) common for panfish species and low residuals (suggesting overly conservative bag limits) common for trout species. Managers can use the results of this study to estimate harvest limits native fishes.
