## Supplementary Dataset 3 for "Smoothing over “rough” mismanagement: establishing protective harvest limits for native nongame fishes"

state	species	daily_creel
Georgia	Largemouth Bass	10
Georgia	Black Crappie	30
Georgia	Bluegill	50
Georgia	Rock Bass	50
Georgia	Striped Bass	15
Georgia	Redbreast Sunfish	50
Georgia	Flier	50
Georgia	Warmouth	50
Georgia	Longear Sunfish	50
Georgia	White Crappie	30
Georgia	Spotted Bass	10
Georgia	Redear Sunfish	50
Georgia	Spotted Sunfish	50
Georgia	Brook Trout	8
Georgia	Brown Trout	8
Georgia	Rainbow Trout	8
Georgia	Walleye	8
Georgia	White Bass	15
Minnesota	Largemouth Bass	6
Minnesota	Smallmouth Bass	6
Minnesota	Black Crappie	10
Minnesota	White Crappie	10
Minnesota	Bluegill	20
Minnesota	Pumpkinseed	20
Minnesota	White Bass	30
Minnesota	Yellow Perch	20
Minnesota	Rock Bass	30
Minnesota	Channel Catfish	5
Minnesota	Flathead Catfish	2
Minnesota	Black Bullhead	100
Minnesota	Lake Trout	2
Minnesota	Yellow Bass	30
Minnesota	Sauger	6
Minnesota	Muskellunge	1
Minnesota	Green Sunfish	20
Minnesota	Warmouth	20
Minnesota	Brown Bullhead	100
Minnesota	Yellow Bullhead	100
Minnesota	American Paddlefish	0
Minnesota	Shovelnose Sturgeon	0
Minnesota	Lake Sturgeon	0
Minnesota	Brook Trout	5
Minnesota	Northern Pike	2
Minnesota	Rainbow Trout	5
Minnesota	Brown Trout	5
Minnesota	Walleye	6
Minnesota	Burbot	4
Minnesota	Cisco	15
Minnesota	Lake Whitefish	15
Minnesota	Longnose Gar	10
Minnesota	Shortnose Gar	10
Oklahoma	Largemouth Bass	6
Oklahoma	Smallmouth Bass	6
Oklahoma	Channel Catfish	15
Oklahoma	Blue Catfish	15
Oklahoma	Flathead Catfish	5
Oklahoma	White Crappie	37
Oklahoma	Black Crappie	37
Oklahoma	Striped Bass	5
Oklahoma	Walleye	6
Oklahoma	Sauger	6
Oklahoma	American Paddlefish	2
Oklahoma	Alligator Gar	1
Oklahoma	Rainbow Trout	3
Oklahoma	Brown Trout	3
New York	Brook Trout	5
New York	Brown Trout	5
New York	Rainbow Trout	5
New York	Lake Trout	3
New York	Largemouth Bass	5
New York	Smallmouth Bass	5
New York	Muskellunge	1
New York	Northern Pike	5
New York	Walleye	5
New York	Black Crappie	25
New York	White Crappie	25
New York	Yellow Perch	50
New York	Bluegill	25
New York	Redbreast Sunfish	25
New York	Pumpkinseed	25
New York	Lake Whitefish	5
New York	American Paddlefish	0
New York	Sauger	0
New York	Lake Sturgeon	0
New York	Atlantic Sturgeon	0
New York	Striped Bass	1
Kentucky	Largemouth Bass	6
Kentucky	Smallmouth Bass	6
Kentucky	Spotted Bass	6
Kentucky	Rock Bass	15
Kentucky	Redear Sunfish	20
Kentucky	Walleye	6
Kentucky	Sauger	6
Kentucky	Muskellunge	1
Kentucky	White Bass	15
Kentucky	Striped Bass	5
Kentucky	Black Crappie	20
Kentucky	White Crappie	20
Kentucky	American Paddlefish	2
Kentucky	Rainbow Trout	8
Kentucky	Brown Trout	1
Kentucky	Cutthroat Trout	1
Kentucky	Alligator Gar	0
Kentucky	Lake Sturgeon	0
